# Novel Insights into T-Cell Exhaustion and Cancer Biomarkers in PDAC Using ScRNA-Seq

**DOI:** 10.1101/2025.01.13.632574

**Authors:** Muhammad Usman Saleem, Hammad Ali Sajid, Muhammad Imran Shabbir, Alejandro Rivera Torres, Sunil Kumar Rai, Muhammad Waqar Arshad

## Abstract

One of the aggressive and lethal cancers, Pancreatic ductal adenocarcinoma (PDAC) is characterised by poor prognosis and resistance to conventional treatments. Moreover, tumor immune microenvironment (TIME) plays a crucial role in the progression and therapeutic resistance of PDAC. It is associated with T-cells exhaustion, leading to the progressive loss of T-cell functions with impaired ability to kill tumor cells. Therefore, this study employed single cell RNA sequencing (scRNA-seq) analysis identifying upregulated genes of T-cells; and of cancer cells in two groups (“cancer cells_vs_all-PDAC” and “cancer-PDAC_vs_all-normal”). Common and unique markers of cancer cells from both groups were identified. The Reactome pathways of cancer and T-cells were selected; while the genes implicated in those pathways were used to perform PPI analysis, revealing the hub-genes of cancer and T-cells. The gene expression validation of cancer and T-cells hub-genes was performed using GEPIA2 and TISCH2, while overall survival analysis of cancer cells hub-genes was performed using GEPIA2. Conclusively, this study unravelled 16 novel markers of cancer and T-cells providing the groundwork for future research into the immune landscape of PDAC, particularly T-cell exhaustion. However, further clinical studies are needed to validate these novel markers as potential therapeutic targets in PDAC patients.

**Graphical abstract:** 
