## Supplementary Sheet 01 for "Novel Insights into T-Cell Exhaustion and Cancer Biomarkers in PDAC Using ScRNA-Seq"

### Sheet: classicalpancreatic progenitor
classical/pancreatic progenitor
Genes	References
ELF3	http://nature.com/articles/s41467-018-04383-6#MOESM1
NFIX
CUX1
SSBP3
BMP2
FOS
FOXP1/4
KLF4
SHH
GATA4	https://doi.org/10.3390/cancers13174451
GATA6	https://pmc.ncbi.nlm.nih.gov/articles/PMC3755490/#R20
MUC1	https://www.nature.com/articles/nature16965
FOXA1/2/3
HES1
HNF4A/G
HNF1A/B
MUC5AC
LAMA1
PDX1
MNX1
HNF4A	https://www.cell.com/cell-reports/fulltext/S2211-1247(20)30578-7

### Sheet: Basal-like  Squamous  Quasi-mes
Basal-like / Squamous / Quasi-mesenchymal
Genes	References
IL1A	https://elifesciences.org/articles/53381#s2
CXCL1
VEGFA	https://pmc.ncbi.nlm.nih.gov/articles/PMC10206494/
SEMA3C
S100A2
KRT6A
LY6D
LDHA
TP63∆N	https://sci-hub.se/https://www.nature.com/articles/nature16965
ZEB1/2	https://www.mdpi.com/2072-6694/13/17/4451#B37-cancers-13-04451
TWIST
GLI1/2
SNAI1/2
SLC16A3
TPI1
ENO1
HIF1A
FOXM1
NSDHL
CD7	https://www.mdpi.com/2072-6694/13/2/322
EGFR
TP53	https://www.nature.com/articles/nature16965
KDM6A
MYC	https://www.nature.com/articles/s41467-018-04383-6#MOESM1
MYBL1
E2F1
SNAI2

### Sheet: Immunogenic
Immunogenic
Genes	References
IDO1	https://molecular-cancer.biomedcentral.com/articles/10.1186/s12943-021-01310-0
ADORA2A
BTLA
CD27
CD40LG
CD48
CTLA4
ICOS
ICOSLG
IDO2
LAG3
LAIR1
PDCD1
PDCD1LG2
TIGIT
TNFRSF25
TNFRSF4
TNFRSF8
VSIR
CD80
CD86
HAVCR2
TNFRSF18
TNFRSF9
CD28
CD40
CALR
IFNB1
MET
EIF2AK4
P2RY2
LRP1
EIF2A
ANXA1
PANX1
PLG	https://pmc.ncbi.nlm.nih.gov/articles/PMC10015732/?utm_source=chatgpt.com#sec15
COPS5
FYN
IRF3
ITGB3
SPTA1
CD3D	https://pmc.ncbi.nlm.nih.gov/articles/PMC6767191/?utm_source=chatgpt.com#ijc32186-fig-0005
CD3E
CD4	https://sci-hub.se/https://www.nature.com/articles/nature16965
CD8
CD25
FOXP3
PD-L1
TLR4
TLR7
TLR8
PD-L2
CSF1R
PD1

### Sheet: ADEX
Aberrantly Differentiated Endocrine Exocrine (ADEX)
Genes	References
HOXA3	https://doi.org/10.1016/j.heliyon.2021.e06000
CDH3
LIMK1
SLC17A7
SLC25A5
SLC35A2
RBPJL	https://sci-hub.se/https://www.nature.com/articles/nature16965
INS
NEUROD1
MAFA
NKX2-2
MIST1
NR5A2
AMY2B
PRSS1
PRSS3
CEL
ELA3A	https://sci-hub.se/https://www.nature.com/articles/nm.2344
CFTR

### Sheet: Activated & Normal StromaStroma
Activated & Normal Stroma/Stroma-rich
Genes	References
ACTA2	https://pmc.ncbi.nlm.nih.gov/articles/PMC4912058/
VIM
DES
ITGAM
CCL13
CCL18
PDGFRB	https://pubmed.ncbi.nlm.nih.gov/22403002/
DES	https://sci-hub.se/https://www.nature.com/articles/ng.3398
FAP	https://www.mdpi.com/2072-6694/13/17/4451#B37-cancers-13-04451
SPARC
WNT2
WNT5A
